# Gut Microbiome Signatures Linked to HIV-1 Reservoir Size and Viremia Control

**DOI:** 10.1101/2021.10.03.462590

**Authors:** Alessandra Borgognone, Marc Noguera-Julian, Bruna Oriol, Laura Noël-Romas, Marta Ruiz-Riol, Yolanda Guillén, Mariona Parera, Maria Casadellà, Clara Duran, Maria C. Puertas, Francesc Català-Moll, Marlon De Leon, Samantha Knodel, Kenzie Birse, Christian Manzardo, Jose M. Miró, Bonaventura Clotet, Javier Martinez-Picado, José Moltó, Beatriz Mothe, Adam Burgener, Christian Brander, Roger Paredes, the BCN02 Study Group

## Abstract

**Background:** The potential role of the gut microbiome as a predictor of immune-mediated HIV-1 control in the absence of antiretroviral therapy (ART) is still unknown. In the BCN02 clinical trial, which combined the MVA.HIVconsv immunogen with the latency-reversing agent romidepsin in early-ART treated HIV-1 infected individuals, 23% (3/13) of participants showed sustained low-levels of plasma viremia during 32 weeks of a monitored ART pause (MAP). Here, we present a multi-omics analysis to identify compositional and functional gut microbiome patterns associated with HIV-1 control in the BCN02 trial.

**Results:** Viremic controllers during the MAP (controllers) exhibited higher *Bacteroidales/Clostridiales* ratio and lower microbial gene richness before vaccination and throughout the study intervention when compared to non-controllers. Longitudinal assessment indicated that the gut microbiome of controllers was enriched in pro-inflammatory bacteria and depleted in butyrate-producing bacteria and methanogenic archaea. Functional profiling also showed that metabolic pathways, including methanogenesis and carbohydrate biosynthesis, were significantly decreased in controllers. Fecal metaproteome analyses confirmed that baseline functional differences were mainly driven by *Clostridial*es. Participants with high baseline *Bacteroidales/Clostridiales* ratio had increased pre-existing immune activation-related transcripts. The *Bacteroidales/Clostridiales* ratio as well as host immune-activation signatures inversely correlated with HIV-1 reservoir size.

**Conclusions:** This proof-of-concept study suggests the *Bacteroidales/Clostridiales* ratio as a novel gut microbiome signature associated with HIV-1 reservoir size and immune-mediated viral control after ART interruption.
