## Additional for "Gut Microbiome Signatures Linked to HIV-1 Reservoir Size and Viremia Control": Additional Datasets.xlsx

### Sheet: Additional Dataset S1
Additional Dataset S5. List of transcripts significantly correlated with the Bacteroidales:Clostridiales ratio adjusted for multiple comparisons (spearman's rho and corresponding q-value<0.05 are reported)
Variable	Spearman coefficient	Adjusted p-value
ABCA13	0.620879	0.0235382
ABCB9	0.55846	0.0472915
ABI2	0.681319	0.0103404
ACBD4	0.71978	0.00553612
ACOT8	0.565934	0.0437926
ACP6	0.588721	0.0342766
ACY1	0.557246	0.0478781
ACYP2	0.554945	0.0490045
ADAM22	0.747253	0.00332674
ADAMTS10	0.56044	0.0463459
ADAMTS13	0.592289	0.0329364
ADAMTS17	0.646493	0.0169538
ADCK5	0.615385	0.0251671
ADCY6	0.664835	0.0131656
AFG1L	0.56044	0.0463459
AGAP1	0.648352	0.0165367
AGO1	0.582418	0.0367413
AHCYL2	0.593407	0.0325244
AK5	0.60989	0.0268778
AKR7A2	0.626374	0.0219886
AKT1S1	0.576923	0.0389926
ALG1L9P	0.696012	0.00823316
ANKRD33B	0.576923	0.0389926
ANKS6	0.554945	0.0490045
ANPEP	-0.697802	0.00800072
ANXA3	0.71802	0.00570865
AP2A2	0.681319	0.0103404
APBA1	0.642857	0.0177925
APLF	0.565934	0.0437926
ARFRP1	0.60989	0.0268778
ARG1	0.703297	0.00731857
ARHGAP9	0.565934	0.0437926
ARL3	0.664835	0.0131656
ARMCX4	0.55846	0.0472915
ARMCX5-GPRASP2	0.56044	0.0463459
ARRDC4	0.692308	0.00873032
ARRDC5	0.569464	0.0422067
ASB3	0.554945	0.0490045
ATP13A2	0.566713	0.043439
AZIN2	0.77029	0.00206403
AZU1	0.71978	0.00553612
B3GNT8	0.571429	0.0413423
BBS5	0.69051	0.00897974
BBS9	0.576923	0.0389926
BCR	0.615385	0.0251671
BEX5	0.756534	0.00276138
BMS1P4	0.615385	0.0251671
BREA2	0.576923	0.0389926
BRICD5	0.69242	0.00871495
C12orf74	-0.567095	0.0432663
C17orf51	0.571429	0.0413423
C19orf25	0.598901	0.0305541
C19orf47	0.752747	0.00298223
C1R	0.580468	0.0375289
C6orf136	0.582418	0.0367413
CACNA1H	0.747253	0.00332674
CACNA2D2	0.769231	0.00211223
CAMP	0.63824	0.0189017
CAND2	0.792298	0.00124167
CASC15	0.679505	0.0106263
CASTOR2	0.764788	0.00232414
CCDC138	0.576923	0.0389926
CCDC163	0.593407	0.0325244
CCDC34	0.56474	0.0443384
CCDC62	0.613481	0.0257505
CCL4L1	-0.620879	0.0235382
CCL4L2	-0.620879	0.0235382
CD226	0.598901	0.0305541
CD9	0.675824	0.0112252
CDC14B	0.56044	0.0463459
CDON	0.576923	0.0389926
CEACAM1	0.675824	0.0112252
CEACAM6	0.576923	0.0389926
CELSR2	0.71802	0.00570865
CENPP	0.571429	0.0413423
CEP70	0.604396	0.0286727
CFAP44	0.681319	0.0103404
CHI3L1	0.71978	0.00553612
CHIT1	0.686813	0.0095095
CHRM3-AS2	0.642857	0.0177925
CIZ1	0.642857	0.0177925
CLDN15	0.56044	0.0463459
CLTCL1	0.582418	0.0367413
CLUHP3	0.626374	0.0219886
CNNM2	0.631868	0.020516
CNTF	-0.657497	0.0145952
CNTROB	0.565934	0.0437926
COL19A1	-0.576923	0.0389926
COL6A1	0.616232	0.0249107
COL6A2	0.679505	0.0106263
COL9A3	0.822559	0.000555759
COQ8A	0.565934	0.0437926
CROCCP3	0.675824	0.0112252
CRTC1	0.785714	0.00145419
CTSG	0.71802	0.00570865
CXCR5	-0.662999	0.0135129
CYREN	0.574966	0.0398181
DEFA1	0.714286	0.00608831
DEFA4	0.620879	0.0235382
DHRS1	0.566713	0.043439
DHRS3	0.758242	0.00266608
DIP2A	0.692308	0.00873032
DIRAS1	-0.594223	0.0322258
DLG2	0.597798	0.0309423
DLG5	0.598901	0.0305541
DLK2	0.638928	0.0187331
DNAJC27-AS1	0.554945	0.0490045
DPY19L1	0.571429	0.0413423
DPY19L1P1	0.720771	0.00544079
DSC1	0.631868	0.020516
DSEL	0.591472	0.0332397
DYM	0.571429	0.0413423
EBF1	-0.60989	0.0268778
EEF1AKMT3	0.563962	0.044697
EEF2K	0.571429	0.0413423
EHD3	0.626374	0.0219886
EIF2D	0.571429	0.0413423
ELANE	0.747253	0.00332674
EML5	0.587912	0.0345861
ENO3	0.598901	0.0305541
EPHA1-AS1	0.604396	0.0286727
EREG	-0.604396	0.0286727
ERG	0.644631	0.0173796
F8A1	0.587912	0.0345861
FAM153A	0.571429	0.0413423
FAM229A	0.714286	0.00608831
FAM238A	0.642857	0.0177925
FAM24B	0.685953	0.00963611
FAM41C	0.674982	0.0113658
FAM66C	0.652895	0.0155495
FBLN2	0.648352	0.0165367
FBN1	0.604396	0.0286727
FBXL13	0.626802	0.0218711
FBXW8	0.626374	0.0219886
FCGBP	0.631868	0.020516
FFAR1	-0.65014	0.0161426
FHL3	0.576923	0.0389926
FKBP1B	0.577717	0.0386612
FLJ22447	0.622592	0.0230467
FMNL3	0.56044	0.0463459
FN3KRP	0.741758	0.00370131
FRS3	0.642857	0.0177925
GARNL3	0.703454	0.00729968
GKAP1	0.576923	0.0389926
GLIS3	0.614327	0.0254899
GNAO1	0.659341	0.0142256
GOLGA2P7	0.67033	0.0121662
GP5	0.60989	0.0268778
GPR137	0.554945	0.0490045
GPRASP2	0.56044	0.0463459
GPT2	0.60989	0.0268778
GTF2H4	0.604396	0.0286727
H2AFY2	0.730769	0.00454773
HDAC11	0.681319	0.0103404
HEXIM2	0.563545	0.0448902
HIBADH	0.654746	0.0151602
HS3ST3A1	0.66575	0.012995
HS6ST1	0.576923	0.0389926
HSF5	0.577717	0.0386612
HSPA7	-0.631868	0.020516
HSPG2	0.697802	0.00800072
IDO1	0.677748	0.0109092
IFT140	0.675824	0.0112252
IL15	-0.554945	0.0490045
IL1A	-0.561986	0.0456169
INF2	0.587912	0.0345861
INKA1	0.572215	0.0409998
INKA2-AS1	0.576923	0.0389926
IPO5P1	0.642857	0.0177925
IPW	0.637363	0.0191181
IQSEC3	0.554945	0.0490045
JAM3	0.60989	0.0268778
KANK1	0.587912	0.0345861
KCNAB2	0.593407	0.0325244
KCND3	0.56044	0.0463459
KCNH3	0.571429	0.0413423
KCNH8	-0.615385	0.0251671
KHK	0.58597	0.0353369
KIAA1522	0.642857	0.0177925
KIF19	0.587912	0.0345861
KIF5A	0.648352	0.0165367
KLKB1	0.773041	0.00194281
KLRC4-KLRK1	0.615385	0.0251671
KLRK1	0.615385	0.0251671
KRT18	0.748281	0.00326001
LACTB2-AS1	0.65014	0.0161426
LAMB2	0.642857	0.0177925
LARGE1	-0.56044	0.0463459
LCN2	0.626374	0.0219886
LDOC1	0.752069	0.00302319
LEF1-AS1	0.596974	0.0312348
LEXM	0.640991	0.0182347
LHPP	0.55846	0.0472915
LINC002481	0.576923	0.0389926
LINC00630	0.615385	0.0251671
LINC01137	0.813187	0.000723608
LINC01473	0.558796	0.0471299
LINC01973	-0.589534	0.0339679
LINC02210	0.637363	0.0191181
LINC02384	0.675824	0.0112252
LINC02449	0.712932	0.00623058
LOC100128398	0.714286	0.00608831
LOC100130872	0.637363	0.0191181
LOC100506282	0.747253	0.00332674
LOC101928865	0.55846	0.0472915
LOC101929823	0.616232	0.0249107
LOC102723540	0.741758	0.00370131
LOC102725201	0.571429	0.0413423
LOC105370941	0.598626	0.0306507
LOC105377540	0.593109	0.0326339
LOC93622	0.664835	0.0131656
LONP2	0.648352	0.0165367
LRCH4	0.56044	0.0463459
LRP11	0.681319	0.0103404
LRP5	0.640991	0.0182347
LRRC28	0.600553	0.0299792
LRRC75A	0.660248	0.0140462
LTBP3	0.63824	0.0189017
MAD1L1	0.56044	0.0463459
MALINC1	0.670351	0.0121625
MAP2K5	0.675824	0.0112252
MAPT	0.635489	0.0195866
MED7	0.56044	0.0463459
MEGF8	0.752747	0.00298223
MFGE8	0.642857	0.0177925
MFSD13A	0.56044	0.0463459
MFSD4A	0.640991	0.0182347
MHENCR	0.696012	0.00823316
MIR3936HG	0.777335	0.00176474
MOK	0.554945	0.0490045
MOSPD3	0.67033	0.0121662
MPO	0.55846	0.0472915
MSI2	0.587912	0.0345861
MTBP	0.651995	0.0157414
MTCP1	0.671252	0.0120042
MTERF4	0.593407	0.0325244
MTG1	0.775792	0.00182721
MYO3B	0.637363	0.0191181
NAGS	0.60989	0.0268778
NAPSA	0.565934	0.0437926
NCKIPSD	0.604396	0.0286727
NDUFA6-DT	0.741758	0.00370131
NELFB	0.561211	0.0459811
NEURL2	0.602219	0.0294075
NFIA	0.648352	0.0165367
NHLRC1	0.616232	0.0249107
NLGN2	0.56044	0.0463459
NPAS2	0.576923	0.0389926
NPIPA5	0.620879	0.0235382
NPR3	0.563962	0.044697
NPTXR	0.675824	0.0112252
NR3C2	0.631868	0.020516
NT5DC3	0.60989	0.0268778
NT5M	0.674003	0.0115307
NUAK1	0.582418	0.0367413
NUBPL	0.598901	0.0305541
NUCB2	0.554945	0.0490045
OBSCN	0.565934	0.0437926
OBSL1	0.658405	0.0144124
OGFOD2	0.626374	0.0219886
OLFM4	0.758242	0.00266608
OLMALINC	0.689661	0.00909931
OR3A2	0.679505	0.0106263
OR7D2	-0.628971	0.0212831
OTUD7B	0.741758	0.00370131
PACRGL	0.582418	0.0367413
PAOX	0.598901	0.0305541
PARD3B	0.566713	0.043439
PCBD2	0.791209	0.00127502
PCBP3	0.653846	0.0153485
PDZD2	0.593407	0.0325244
PELI3	0.574966	0.0398181
PFN2	0.565934	0.0437926
PGLYRP1	0.642857	0.0177925
PHETA2	0.593407	0.0325244
PIGG	0.604396	0.0286727
PITPNA-AS1	0.56044	0.0463459
PKD1L1	0.572215	0.0409998
PKN3	0.588721	0.0342766
PLEKHA5	0.576923	0.0389926
PLEKHG7	-0.567095	0.0432663
PLXNB1	0.615385	0.0251671
PM20D1	0.800551	0.00101054
PODXL2	0.60989	0.0268778
POLL	0.664835	0.0131656
POLM	0.653846	0.0153485
POMGNT2	0.565934	0.0437926
POMT2	0.56044	0.0463459
PPFIA3	0.769231	0.00211223
PRDM15	0.648352	0.0165367
PRELID2	0.74553	0.00344085
PRH1	0.602476	0.0293199
PRMT2	0.675824	0.0112252
PROKR1	0.565934	0.0437926
PRR5	0.60989	0.0268778
PRRT4	0.783455	0.00153334
PRTN3	0.589534	0.0339679
PRX	0.552958	0.0499924
PRXL2A	0.594223	0.0322258
PRXL2B	0.576923	0.0389926
PSPN	0.621734	0.023292
PSTPIP1	0.565934	0.0437926
PTCH1	0.620879	0.0235382
PTOV1	0.675824	0.0112252
PTPDC1	0.653846	0.0153485
PTPRVP	0.601384	0.0296929
PXDN	0.604396	0.0286727
PYROXD2	0.629844	0.0210497
QRICH2	0.671252	0.0120042
RAB11FIP3	0.576923	0.0389926
RAB19	0.622592	0.0230467
RAB36	0.578515	0.0383305
RAD51B	0.648352	0.0165367
RAP1GAP	0.698085	0.00796446
RAVER2	0.631868	0.020516
RCCD1	0.571429	0.0413423
REEP4	0.604396	0.0286727
REX1BD	0.598901	0.0305541
RGL2	0.60989	0.0268778
RGPD3	-0.628102	0.0215173
RHCE	0.62052	0.0236422
RILPL1	0.724521	0.00509137
RNF144A	0.571429	0.0413423
RNF175	0.604396	0.0286727
RNFT2	0.703297	0.00731857
ROBO3	0.56044	0.0463459
ROCK1P1	0.620879	0.0235382
RORB	0.812675	0.000733803
RTL10	0.593407	0.0325244
S100B	0.615385	0.0251671
SBK1	0.60989	0.0268778
SCAND2P	0.747253	0.00332674
SCAP	0.565934	0.0437926
SCML2	0.56044	0.0463459
SCN9A	0.576923	0.0389926
SCO2	-0.582418	0.0367413
SDK1	0.71978	0.00553612
SEC14L1P1	0.598901	0.0305541
SEPT5-GP1BB	0.566713	0.043439
SERF1B	0.587912	0.0345861
SERGEF	0.571429	0.0413423
SERINC2	0.707016	0.00688271
SERPINB9P1	-0.563962	0.044697
SGSM1	0.653846	0.0153485
SHLD1	0.56044	0.0463459
SIGLEC17P	0.576923	0.0389926
SIN3B	0.626374	0.0219886
SLC1A3	-0.707016	0.00688271
SLC26A6	0.60989	0.0268778
SLC26A8	0.602219	0.0294075
SLC2A5	0.637363	0.0191181
SLC35D1	0.56044	0.0463459
SLC39A3	0.571429	0.0413423
SLC43A1	0.646493	0.0169538
SLC5A3	0.664835	0.0131656
SLPI	0.666669	0.0128254
SMYD3	0.668501	0.0124922
SNHG7	0.587912	0.0345861
SNORA80A	0.552958	0.0499924
SNORA84	0.621734	0.023292
SNORD8	0.776862	0.0017837
SNX29P2	-0.686813	0.0095095
SOCS2-AS1	0.604396	0.0286727
SORBS3	0.660248	0.0140462
SORL1	0.56044	0.0463459
SOX13	0.631868	0.020516
SPAG8	0.823695	0.000537725
SPATS2	0.621734	0.023292
SPEF2	0.653846	0.0153485
SPICE1	0.697802	0.00800072
SPON2	0.637363	0.0191181
ST8SIA6	0.582418	0.0367413
STAG3L1	0.730769	0.00454773
STMN3	0.659341	0.0142256
STOX2	0.687004	0.00948153
SUGT1P4-STRA6LP	0.620879	0.0235382
SULT1A1	0.576923	0.0389926
SYNGAP1	0.593407	0.0325244
TACSTD2	0.602476	0.0293199
TAGLN2	0.565934	0.0437926
TAMM41	0.576923	0.0389926
TAS2R3	0.561146	0.0460119
TAS2R5	0.644552	0.0173977
TBC1D10A	0.56044	0.0463459
TBC1D3F	0.57322	0.0405652
TBX19	0.624485	0.0225125
TEN1-CDK3	0.641876	0.018024
TGFBR3	0.56044	0.0463459
THOC6	0.554945	0.0490045
TLE2	0.686813	0.0095095
TMCC2	0.56044	0.0463459
TMEM150A	0.654746	0.0151602
TMEM234	0.631868	0.020516
TMEM242	0.574966	0.0398181
TMEM53	0.674934	0.0113739
TMEM9	0.818681	0.000620988
TMIE	0.592818	0.0327408
TNFAIP6	-0.599725	0.0302662
TOP1MT	0.648352	0.0165367
TPGS2	0.582418	0.0367413
TRAF3IP1	0.598901	0.0305541
TRAPPC2	0.571429	0.0413423
TRAPPC2B	0.571429	0.0413423
TRAPPC3L	0.670351	0.0121625
TREML4	-0.592305	0.0329304
TRIM16L	0.632738	0.0202898
TRIM46	0.649244	0.0163392
TRPT1	0.56044	0.0463459
TSHZ1	0.626374	0.0219886
TSNARE1	0.692308	0.00873032
TSPAN33	0.686813	0.0095095
TSPAN9	0.714286	0.00608831
TST	0.576923	0.0389926
TTC16	0.637363	0.0191181
TUFM	0.624886	0.0160883
TUNAR	-0.60883	0.0272174
TVP23C	0.708791	0.00668178
TXNIP	0.615385	0.0251671
UBE2D4	0.593407	0.0325244
UBN2	0.648352	0.0165367
UGT8	-0.581269	0.0372038
UNC13B	0.723522	0.00518269
UNC5CL	0.594223	0.0322258
USP13	0.637363	0.0191181
USP30	0.571429	0.0413423
VAT1	0.734526	0.00424314
VIL1	0.641876	0.018024
VWF	0.640991	0.0182347
WASF3	0.675824	0.0112252
WHAMMP3	0.593407	0.0325244
XYLB	0.60989	0.0268778
ZBED3	0.580468	0.0375289
ZBTB42	0.746559	0.00337232
ZCCHC24	0.555709	0.0486285
ZEB1	0.615385	0.0251671
ZFP28	0.657497	0.0145952
ZFYVE28	0.582418	0.0367413
ZFYVE9	0.620879	0.0235382
ZHX3	0.752747	0.00298223
ZNF254	0.67033	0.0121662
ZNF256	0.571429	0.0413423
ZNF280B	0.571429	0.0413423
ZNF341	0.63824	0.0189017
ZNF365	0.554945	0.0490045
ZNF506	0.697802	0.00800072
ZNF564	0.56044	0.0463459
ZNF582-AS1	0.78022	0.0016525
ZNF587	0.653846	0.0153485
ZNF653	0.681319	0.0103404
ZNF71	0.60989	0.0268778
ZNF827	0.56044	0.0463459
ZNF853	0.659341	0.0142256
ZNF90	0.56044	0.0463459

### Sheet: Additional Dataset S2
Additional Dataset S6. Spearman's correlation (rho=0.5) between viral reservoir (CA HIV-1 RNA and HIV-1 DNA), bacterial species (Bacteroidales and Clostrdiales), transcripts correlated with the ratio Bacteroidales / Clostrdiales and differentially abundant microbial proteins (p<0.025)
Viral reservoir	Variable	Spearman coefficient	Adjusted p-value		Viral reservoir	Variable	Spearman coefficient	Adjusted p-value
preVax_CA_HIV_1_RNA	preVax_HIV_1_DNA	0.861074	0.000156426		preVax_HIV_1_DNA	preVax_CA_HIV_1_RNA	0.861074	0.000156426
preVax_CA_HIV_1_RNA	Dorea_formicigenerans	0.63824	0.0189017		preVax_HIV_1_DNA	Bacteroides_dorei	-0.697718	0.0365189
preVax_CA_HIV_1_RNA	Eubacterium_siraeum	0.722512	0.00527637		preVax_HIV_1_DNA	Bacteroides_eggerthii	-0.603322	0.049533
preVax_CA_HIV_1_RNA	Subdoligranulum_unclassified	0.618983	0.0240913		preVax_HIV_1_DNA	Dorea_formicigenerans	0.703297	0.00731857
preVax_CA_HIV_1_RNA	galactose-6-phosphate isomerase _ 29	0.513774	0.0524989		preVax_HIV_1_DNA	Eubacterium_siraeum	0.540442	0.0465442
preVax_CA_HIV_1_RNA	V/A-type H+/Na+-transporting ATPase subunit D _ 20	-0.53719	0.048342		preVax_HIV_1_DNA	Subdoligranulum_unclassified	0.626374	0.0219886
preVax_CA_HIV_1_RNA	ANPEP	0.762036	0.00246341		preVax_HIV_1_DNA	ABCA13	-0.725275	0.00502324
preVax_CA_HIV_1_RNA	ANXA3	-0.648352	0.0765367		preVax_HIV_1_DNA	ADAM22	-0.598901	0.0305541
preVax_CA_HIV_1_RNA	AP2A2	-0.500688	0.0213774		preVax_HIV_1_DNA	ANPEP	0.648352	0.0165367
preVax_CA_HIV_1_RNA	ARG1	-0.574966	0.0398181		preVax_HIV_1_DNA	ARG1	-0.588721	0.0342766
preVax_CA_HIV_1_RNA	AZU1	-0.840659	0.000319071		preVax_HIV_1_DNA	ARL3	-0.598901	0.0305541
preVax_CA_HIV_1_RNA	BCR	-0.564738	0.0443394		preVax_HIV_1_DNA	ARRDC5	-0.629987	0.0210117
preVax_CA_HIV_1_RNA	CAMP	-0.626374	0.0219886		preVax_HIV_1_DNA	ASB3	-0.554945	0.0490045
preVax_CA_HIV_1_RNA	CCDC62	-0.590909	0.0334501		preVax_HIV_1_DNA	AZIN2	-0.580468	0.0375289
preVax_CA_HIV_1_RNA	CD9	-0.574966	0.0398181		preVax_HIV_1_DNA	AZU1	-0.671252	0.0120042
preVax_CA_HIV_1_RNA	CEACAM6	-0.598901	0.0305541		preVax_HIV_1_DNA	BBS5	-0.742779	0.00362936
preVax_CA_HIV_1_RNA	CELSR2	0.556474	0.0482541		preVax_HIV_1_DNA	BEX5	-0.574966	0.0398181
preVax_CA_HIV_1_RNA	CHIT1	-0.844568	0.00028055		preVax_HIV_1_DNA	BMS1P4	-0.664835	0.0131656
preVax_CA_HIV_1_RNA	CNTROB	-0.569464	0.0422067		preVax_HIV_1_DNA	CACNA2D2	-0.60989	0.0268778
preVax_CA_HIV_1_RNA	COL6A2	-0.774105	0.00189744		preVax_HIV_1_DNA	CAMP	-0.574966	0.0398181
preVax_CA_HIV_1_RNA	CTSG	-0.556476	0.048253		preVax_HIV_1_DNA	CASTOR2	-0.649244	0.0163392
preVax_CA_HIV_1_RNA	DEFA1	-0.632738	0.0202898		preVax_HIV_1_DNA	CDON	0.598901	0.0305541
preVax_CA_HIV_1_RNA	DLG2	-0.755863	0.00279959		preVax_HIV_1_DNA	CEACAM6	-0.672176	0.0118436
preVax_CA_HIV_1_RNA	FAM153A	-0.574966	0.0398181		preVax_HIV_1_DNA	CELSR2	0.577717	0.0386612
preVax_CA_HIV_1_RNA	FAM24B	-0.608276	0.0273961		preVax_HIV_1_DNA	CENPP	-0.774725	0.00187136
preVax_CA_HIV_1_RNA	FBN1	-0.580468	0.0375289		preVax_HIV_1_DNA	CEP70	-0.565934	0.0437926
preVax_CA_HIV_1_RNA	FCGBP	-0.632738	0.0202898		preVax_HIV_1_DNA	CHIT1	-0.577135	0.038904
preVax_CA_HIV_1_RNA	GARNL3	0.57735	0.0388141		preVax_HIV_1_DNA	CHI3L1	-0.715269	0.00598652
preVax_CA_HIV_1_RNA	GPT2	0.572215	0.0409998		preVax_HIV_1_DNA	COL6A2	-0.715269	0.00598652
preVax_CA_HIV_1_RNA	HDAC11	-0.605228	0.0283954		preVax_HIV_1_DNA	COL9A3	-0.685008	0.00977675
preVax_CA_HIV_1_RNA	HIBADH	-0.581267	0.0372047		preVax_HIV_1_DNA	CRTC1	-0.642857	0.0177925
preVax_CA_HIV_1_RNA	HS3ST3A1	0.564738	0.0443394		preVax_HIV_1_DNA	CTSG	-0.561211	0.0459811
preVax_CA_HIV_1_RNA	IQSEC3	0.552958	0.0499924		preVax_HIV_1_DNA	DEFA1	-0.632738	0.0202898
preVax_CA_HIV_1_RNA	KANK1	-0.709767	0.0065733		preVax_HIV_1_DNA	DSC1	-0.653846	0.0153485
preVax_CA_HIV_1_RNA	LNCN2	-0.631868	0.020516		preVax_HIV_1_DNA	ELANE	-0.749314	0.00319406
preVax_CA_HIV_1_RNA	MAPT	-0.61708	0.0246559		preVax_HIV_1_DNA	FAM24B	0.559231	0.0469217
preVax_CA_HIV_1_RNA	NPTXR	-0.569464	0.0422067		preVax_HIV_1_DNA	GOLGA2P7	-0.703297	0.00731857
preVax_CA_HIV_1_RNA	OBSL1	0.590345	0.0336616		preVax_HIV_1_DNA	KCNAB2	-0.582418	0.0367413
preVax_CA_HIV_1_RNA	OFLM4	0.557851	0.047585		preVax_HIV_1_DNA	KCNH3	0.653846	0.0153485
preVax_CA_HIV_1_RNA	PAOX	-0.561211	0.0459811		preVax_HIV_1_DNA	LOC101929823	0.674003	0.0115307
preVax_CA_HIV_1_RNA	PRTN3	-0.703297	0.00731857		preVax_HIV_1_DNA	MYO3B	-0.648352	0.0165367
preVax_CA_HIV_1_RNA	PXDN	-0.709767	0.0065733		preVax_HIV_1_DNA	MOK	0.615385	0.0251671
preVax_CA_HIV_1_RNA	QRICH2	-0.672176	0.0118436		preVax_HIV_1_DNA	NDUFA6-DT	-0.648352	0.0165367
preVax_CA_HIV_1_RNA	RGPD3	0.579311	0.0380023		preVax_HIV_1_DNA	PSPN	0.724518	0.00509162
preVax_CA_HIV_1_RNA	RORB	-0.68138	0.0103308		preVax_HIV_1_DNA	PTPDC1	-0.671252	0.0120042
preVax_CA_HIV_1_RNA	SCML2	-0.552958	0.0499924		preVax_HIV_1_DNA	PXDN	-0.709767	0.0065733
preVax_CA_HIV_1_RNA	SERINC2	-0.595041	0.0319288		preVax_HIV_1_DNA	RAB11FIP3	-0.648352	0.0165367
preVax_CA_HIV_1_RNA	SLC5A3	-0.574966	0.0398181		preVax_HIV_1_DNA	RGPD3	0.600553	0.0299792
preVax_CA_HIV_1_RNA	SNORA80A	0.710744	0.00646602		preVax_HIV_1_DNA	RNFT2	-0.763736	0.00237661
preVax_CA_HIV_1_RNA	SNORD8	0.600001	0.0301706		preVax_HIV_1_DNA	SCO2	0.593407	0.0325244
preVax_CA_HIV_1_RNA	SPATS2	0.644628	0.0173802		preVax_HIV_1_DNA	SERINC2	-0.602476	0.0293199
preVax_CA_HIV_1_RNA	SPICE1	0.726273	0.00493412		preVax_HIV_1_DNA	SLPI	-0.602476	0.0293199
preVax_CA_HIV_1_RNA	SPON2	-0.517194	0.0429485		preVax_HIV_1_DNA	SNHG7	-0.565934	0.0437926
preVax_CA_HIV_1_RNA	TBC1D3F	-0.649289	0.0163293		preVax_HIV_1_DNA	SNORA80A	0.729024	0.00469483
preVax_CA_HIV_1_RNA	TXNIP	-0.635489	0.0195866		preVax_HIV_1_DNA	SNORD8	-0.606063	0.028119
preVax_CA_HIV_1_RNA	UNC13B	-0.592287	0.0329372		preVax_HIV_1_DNA	SPICE1	0.648352	0.0165367
preVax_CA_HIV_1_RNA	VAT1	-0.578512	0.0383314		preVax_HIV_1_DNA	ST8SIA6	-0.604396	0.0286727
preVax_CA_HIV_1_RNA	XYLB	-0.720771	0.00544079		preVax_HIV_1_DNA	T2D-118A_GL0044073 _ 3	-0.682256	0.0101948
preVax_CA_HIV_1_RNA	ZBED3	-0.629477	0.0211477		preVax_HIV_1_DNA	TAS2R5	0.619655	0.0238941
preVax_CA_HIV_1_RNA	ZNF653	0.668501	0.0124922		preVax_HIV_1_DNA	TMEM150A	-0.693261	0.00860029
preVax_CA_HIV_1_RNA	ZNF853	0.561211	0.0459811		preVax_HIV_1_DNA	TMEM234	-0.565934	0.0437926
					preVax_HIV_1_DNA	TNFAIP6	-0.598901	0.0305541
					preVax_HIV_1_DNA	TSNARE1	-0.598901	0.0305541
					preVax_HIV_1_DNA	UNC13B	-0.618983	0.0240913
					preVax_HIV_1_DNA	XYLB	-0.720771	0.00544079
					preVax_HIV_1_DNA	ZBED3	-0.629477	0.0211477
					preVax_HIV_1_DNA	ZHX3	0.56044	0.0463459
					preVax_HIV_1_DNA	ZNF365	0.714286	0.00608831
					preVax_HIV_1_DNA	ZNF653	0.725275	0.00502324
					preVax_HIV_1_DNA	ZNF827	-0.576923	0.0389926
