## Additional for "Gut Microbiome Signatures Linked to HIV-1 Reservoir Size and Viremia Control": Additional Tables.xlsx

### Sheet: Additional Table S1
Additional Table S1. List of differentially expressed genes between controllers and non-controllers at baseline (adjusted p-value <0.1and log2 FoldChange = 0)
AccessionID	Name	Biotype	baseMean	log2FoldChange	pvalue	padj
ENSG00000134184	GSTM1	protein_coding	173.165	7.30952	5.5165e-05	0.0540383
ENSG00000132704	FCRL2	protein_coding	430.085	1.17217	6.97369e-07	0.00525258
ENSG00000232036	GS1-115G20,2	processed_pseudogene	36.668	1.61134	3.9843e-05	0.0428899
ENSG00000178075	GRAMD1C	protein_coding	39.4485	1.02633	0.000123786	0.0940812
ENSG00000249896	RP11-586D19,1	transcribed_unprocessed_pseudogene	10.2178	2.68185	9.60503e-05	0.0803834
ENSG00000235272	RP3-427A4,2	processed_pseudogene	8.45684	6.08638	2.4801e-05	0.0400289
ENSG00000272983	RP11-508N22,12	lincRNA	15.6966	2.94339	1.39192e-05	0.0326037
ENSG00000227032	RP11-34E5,4	processed_pseudogene	74.1245	1.0323	1.73148e-05	0.0326037
ENSG00000278896	RP11-474P2,7	TEC	33.6637	1.73674	1.38911e-05	0.0326037
ENSG00000273797	RP11-1046B16,3	sense_intronic	62.386	0.970735	9.0373e-05	0.0803834
ENSG00000134007	ADAM20	protein_coding	32.383	1.69705	4.17343e-05	0.0428899
ENSG00000276107	CTD-2033D15,2	sense_intronic	252.588	3.22021	3.20408e-05	0.0425878
ENSG00000273691	RP11-617F23,2	sense_intronic	59.0794	1.14398	4.17586e-05	0.0428899
ENSG00000265257	RP11-21J18,1	processed_transcript	6.49982	5.70768	4.08636e-05	0.0428899
ENSG00000280205	RP11-504I13,2	TEC	85.544	1.01484	1.07142e-05	0.0326037
ENSG00000279811	RP11-862L9,2	TEC	137.619	1.17037	9.34007e-05	0.0803834
ENSG00000164821	DEFA4	protein_coding	83.7574	-2.43576	5.7396e-05	0.0540383
ENSG00000206047	DEFA1	protein_coding	2954.83	-2.80036	1.45104e-05	0.0326037
ENSG00000175606	TMEM70	protein_coding	593.675	-0.987969	0.000124909	0.0940812
ENSG00000184428	TOP1MT	protein_coding	593.486	-0.870647	0.000100275	0.0809218
ENSG00000134827	TCN1	protein_coding	59.9557	-2.21414	6.65713e-06	0.0300849
ENSG00000110203	FOLR3	protein_coding	544.241	-4.29258	2.37436e-09	2.68255e-05
ENSG00000092036	HAUS4	protein_coding	1057.2	-0.568053	2.83963e-05	0.0401026
ENSG00000100448	CTSG	protein_coding	57.6719	-2.70297	1.64046e-05	0.0326037
ENSG00000183060	LYSMD4	protein_coding	356.224	-0.60902	0.0001368	0.0997138
ENSG00000178952	TUFM	protein_coding	3335.13	-0.410075	5.24572e-06	0.0296331
ENSG00000272636	DOC2B	protein_coding	19.1317	-1.66144	3.93452e-05	0.0428899
ENSG00000005381	MPO	protein_coding	329.77	-1.59453	6.09914e-11	1.37816e-06
ENSG00000172232	AZU1	protein_coding	97.5585	-1.68026	2.03478e-05	0.0353677
ENSG00000197561	ELANE	protein_coding	53.9479	-1.92288	1.65601e-05	0.0326037
ENSG00000101425	BPI	protein_coding	290.487	-1.42949	2.74902e-05	0.0401026

### Sheet: Additional Table S2
Additional Table S2. Detailed information of differentially expressed genes (DEGs) between controllers and non-controllers at baseline (adjusted p-value <0.1 and log2 FoldChange = 0)
Additional Table S2a. DEGs upregulated in non-controllers
AccessionID	log2FoldChange	pvalue	padj	SYMBOL	GeneName	ENTREZID
ENSG00000178075	1.02633	0.000124	0.0941	GRAMD1C	GRAM domain containing 1C	54762
ENSG00000132704	1.17217	6.97e-07	0.00525	FCRL2	Fc receptor like 2	79368
ENSG00000134007	1.69705	4.17e-05	0.0429	ADAM20	ADAM metallopeptidase domain 20	8748
ENSG00000249896	2.68185	9.61e-05	0.0804	LINC02495	long intergenic non-protein coding RNA 2495	285484
ENSG00000134184	7.30952	5.52e-05	0.054	GSTM1	glutathione S-transferase mu 1	2944
ENSG00000235272	6.08638	2.48e-05	0.0401	NA	NA	NA
ENSG00000273797	0.970736	9.04e-05	0.0804	NA	NA	NA
ENSG00000280205	1.01484	1.07e-05	0.0326	NA	NA	NA
ENSG00000227032	1.0323	1.73e-05	0.0326	NA	NA	NA
ENSG00000273691	1.14398	4.18e-05	0.0429	NA	NA	NA
ENSG00000279811	1.17037	9.34e-05	0.0804	NA	NA	NA
ENSG00000232036	1.61134	3.98e-05	0.0429	NA	NA	NA
ENSG00000278896	1.73674	1.39e-05	0.0326	NA	NA	NA
ENSG00000272983	2.94339	1.39e-05	0.0326	NA	NA	NA
ENSG00000276107	3.22021	3.2e-05	0.0426	NA	NA	NA
ENSG000065257	5.70768	4.09e-05	0.0429	NA	NA	NA
Additional Table S2b. DEGs upregulated in viremic controllers
AccessionID	log2FoldChange	pvalue	padj	SYMBOL	GeneName	ENTREZID
ENSG00000110203	-4.29258	2.37e-09	2.68e-05	FOLR3	folate receptor 3	2352
ENSG00000206047	-2.80036	1.45e-05	0.0326	DEFA1	defensin alpha 1	1667
ENSG00000100448	-2.70297	1.64e-05	0.0326	CTSG	cathepsin G	1511
ENSG00000164821	-2.43576	5.74e-05	0.054	DEFA4	defensin alpha 4	1669
ENSG00000134827	-2.21414	6.66e-06	0.0301	TCN1	transcobalamin 1	6947
ENSG00000197561	-1.92288	1.66e-05	0.0326	ELANE	elastase, neutrophil expressed	1991
ENSG00000172232	-1.68026	2.03e-05	0.0354	AZU1	azurocidin 1	566
ENSG00000272636	-1.66144	3.93e-05	0.0429	DOC2B	double C2 domain beta	8447
ENSG00000005381	-1.59453	6.1e-11	1.38e-06	MPO	myeloperoxidase	4353
ENSG00000101425	-1.42949	2.75e-05	0.0401	BPI	bactericidal permeability increasing protein	671
ENSG00000175606	-0.98797	0.000125	0.0941	TMEM70	transmembrane protein 70	54968
ENSG00000184428	-0.87065	0.0001	0.0809	TOP1MT	DNA topoisomerase I mitochondrial	116447
ENSG00000183060	-0.60902	0.000137	0.0997	LYSMD4	LysM domain containing 4	145748
ENSG00000092036	-0.56805	2.84e-05	0.0401	HAUS4	HAUS augmin like complex subunit 4	54930
ENSG00000178952	-0.41008	5.25e-06	0.0296	TUFM	Tu translation elongation factor, mitochondrial	7284
NA indicates Ensembl genes without equivalent records in Entrez or HGNC

### Sheet: Additional Table S3
Additional Table S3. GO terms from enrichment analysis (biological process) based on upregulated genes in viremic controllers (n. transcripts =15)
ID	Description	GeneRatio	BgRatio	pvalue	p.adjust	geneID	Count
GO:0050829	defense response to Gram-negative bacterium	6/14	51/14279	4,50045120308258e-12	1,5751579210789e-09	DEFA4/DEFA1/CTSG/AZU1/ELANE/BPI	6
GO:0050832	defense response to fungus	5/14	24/14279	1,70432256835508e-11	5,96512898924277e-09	DEFA4/DEFA1/CTSG/MPO/ELANE	5
GO:0019730	antimicrobial humoral response	6/14	70/14279	3,24664464660864e-11	1,13632562631303e-08	DEFA4/DEFA1/CTSG/AZU1/ELANE/BPI	6
GO:0042742	defense response to bacterium	7/14	158/14279	5,71613951779579e-11	2,00064883122853e-08	DEFA4/DEFA1/CTSG/MPO/AZU1/ELANE/BPI	7
GO:0043312	neutrophil degranulation	9/14	471/14279	7,41122659856706e-11	2,59392930949847e-08	DEFA4/DEFA1/TCN1/FOLR3/CTSG/MPO/AZU1/ELANE/BPI	9
GO:0002283	neutrophil activation involved in immune response	9/14	474/14279	7,84326511599139e-11	2,74514279059699e-08	DEFA4/DEFA1/TCN1/FOLR3/CTSG/MPO/AZU1/ELANE/BPI	9
GO:0042119	neutrophil activation	9/14	483/14279	9,27618192155354e-11	3,24666367254374e-08	DEFA4/DEFA1/TCN1/FOLR3/CTSG/MPO/AZU1/ELANE/BPI	9
GO:0002446	neutrophil mediated immunity	9/14	484/14279	9,44887263977795e-11	3,30710542392228e-08	DEFA4/DEFA1/TCN1/FOLR3/CTSG/MPO/AZU1/ELANE/BPI	9
GO:0036230	granulocyte activation	9/14	490/14279	1,05460639723527e-10	3,69112239032344e-08	DEFA4/DEFA1/TCN1/FOLR3/CTSG/MPO/AZU1/ELANE/BPI	9
GO:0009620	response to fungus	5/14	34/14279	1,10989423693471e-10	3,88462982927147e-08	DEFA4/DEFA1/CTSG/MPO/ELANE	5
GO:0031640	killing of cells of other organism	5/14	35/14279	1,29419535293757e-10	4,5296837352815e-08	DEFA4/DEFA1/CTSG/AZU1/ELANE	5
GO:0044364	disruption of cells of other organism	5/14	35/14279	1,29419535293757e-10	4,5296837352815e-08	DEFA4/DEFA1/CTSG/AZU1/ELANE	5
GO:0051852	disruption by host of symbiont cells	4/14	12/14279	2,84900993708829e-10	9,971534779809e-08	DEFA1/CTSG/AZU1/ELANE	4
GO:0051818	disruption of cells of other organism involved in symbiotic interaction	4/14	15/14279	7,84315538833779e-10	2,74510438591822e-07	DEFA1/CTSG/AZU1/ELANE	4
GO:0006959	humoral immune response	6/14	167/14279	6,50041646066875e-09	2,27514576123406e-06	DEFA4/DEFA1/CTSG/AZU1/ELANE/BPI	6
GO:0019731	antibacterial humoral response	4/14	29/14279	1,35403409718852e-08	4,73911934015982e-06	DEFA4/DEFA1/CTSG/ELANE	4
GO:0098542	defense response to other organism	7/14	360/14279	1,80083804566484e-08	6,30293315982695e-06	DEFA4/DEFA1/CTSG/MPO/AZU1/ELANE/BPI	7
GO:0051873	killing by host of symbiont cells	3/14	10/14279	8,96756058202063e-08	3,13864620370722e-05	CTSG/AZU1/ELANE	3
GO:0001906	cell killing	5/14	126/14279	9,28011411074902e-08	3,24803993876216e-05	DEFA4/DEFA1/CTSG/AZU1/ELANE	5
GO:0035821	modification of morphology or physiology of other organism	5/14	127/14279	9,65534306795095e-08	3,37937007378283e-05	DEFA4/DEFA1/CTSG/AZU1/ELANE	5
GO:0044130	negative regulation of growth of symbiont in host	3/14	11/14279	1,23232692806107e-07	4,31314424821374e-05	CTSG/MPO/ELANE	3
GO:0009617	response to bacterium	7/14	477/14279	1,24436538027682e-07	4,35527883096888e-05	DEFA4/DEFA1/CTSG/MPO/AZU1/ELANE/BPI	7
GO:0044126	regulation of growth of symbiont in host	3/14	12/14279	1,64215290076907e-07	5,74753515269173e-05	CTSG/MPO/ELANE	3
GO:0044146	negative regulation of growth of symbiont involved in interaction with host	3/14	12/14279	1,64215290076907e-07	5,74753515269173e-05	CTSG/MPO/ELANE	3
GO:0044144	modulation of growth of symbiont involved in interaction with host	3/14	13/14279	2,13356489209943e-07	7,46747712234799e-05	CTSG/MPO/ELANE	3
GO:0051883	killing of cells in other organism involved in symbiotic interaction	3/14	13/14279	2,13356489209943e-07	7,46747712234799e-05	CTSG/AZU1/ELANE	3
GO:0044117	growth of symbiont in host	3/14	14/14279	2,71387671533704e-07	9,49856850367962e-05	CTSG/MPO/ELANE	3
GO:0044110	growth involved in symbiotic interaction	3/14	15/14279	3,39038510532421e-07	0,000118663478686347	CTSG/MPO/ELANE	3
GO:0044116	growth of symbiont involved in interaction with host	3/14	15/14279	3,39038510532421e-07	0,000118663478686347	CTSG/MPO/ELANE	3
GO:0051851	modification by host of symbiont morphology or physiology	4/14	71/14279	5,41015182258977e-07	0,000189355313790642	DEFA1/CTSG/AZU1/ELANE	4
GO:0051702	interaction with symbiont	4/14	75/14279	6,75254128191194e-07	0,000236338944866918	DEFA1/CTSG/AZU1/ELANE	4
GO:0051817	modification of morphology or physiology of other organism involved in symbiotic interaction	4/14	105/14279	2,61128023629771e-06	0,000913948082704199	DEFA1/CTSG/AZU1/ELANE	4
GO:0032496	response to lipopolysaccharide	5/14	284/14279	5,19297027218841e-06	0,00181753959526594	DEFA4/DEFA1/CTSG/MPO/ELANE	5
GO:0002237	response to molecule of bacterial origin	5/14	297/14279	6,4606655046918e-06	0,00226123292664213	DEFA4/DEFA1/CTSG/MPO/ELANE	5
GO:0061844	antimicrobial humoral immune response mediated by antimicrobial peptide	3/14	44/14279	9,70449902906538e-06	0,00339657466017288	DEFA4/DEFA1/ELANE	3
GO:0050830	defense response to Gram-positive bacterium	3/14	60/14279	2,48435593846734e-05	0,0086952457846357	DEFA4/DEFA1/CTSG	3
GO:0045073	regulation of chemokine biosynthetic process	2/14	10/14279	3,9991848455972e-05	0,0139971469595902	AZU1/ELANE	2
GO:0042033	chemokine biosynthetic process	2/14	11/14279	4,88515408477866e-05	0,0170980392967253	AZU1/ELANE	2
GO:0050755	chemokine metabolic process	2/14	11/14279	4,88515408477866e-05	0,0170980392967253	AZU1/ELANE	2
GO:0001909	leukocyte mediated cytotoxicity	3/14	98/14279	0,000108018820586172	0,0378065872051602	CTSG/AZU1/ELANE	3
GO:0032717	negative regulation of interleukin-8 production	2/14	17/14279	0,000120391064043924	0,0421368724153735	ELANE/BPI	2
A same gene can be classified under different GO entries, as displayed in geneID column.
Gene ratio represent the number of genes associated to a given GO term in the upregulated gene subset.
Background (Bg) ratio indicates the number of genes associated to a given GO term based on all genes included in the dataset.

### Sheet: Additional Table S4
Additional Table S4. Enriched GO biological process terms of transcripts significantly correlated with the ratio Bacteroidales/Clostridiales
ID	Description	GeneRatio	BgRatio	pvalue	p.adjust	geneID	Count
GO:0051852	disruption by host of symbiont cells	6/453	11/14279	2.61157e-07	0.000846934	CTSG/ARG1/CAMP/AZU1/ELANE/DEFA1	6
GO:0019730	antimicrobial humoral response	11/453	58/14279	8.47021e-07	0.000997096	PGLYRP1/CTSG/SLPI/LCN2/SPON2/CAMP/DEFA4/AZU1/PRTN3/ELANE/DEFA1	11
GO:0051818	disruption of cells of other organism involved in symbiotic interaction	6/453	13/14279	9.22383e-07	0.000997096	CTSG/ARG1/CAMP/AZU1/ELANE/DEFA1	6
GO:0050832	defense response to fungus	7/453	23/14279	3.0334e-06	0.00164863	MPO/CTSG/ARG1/SPON2/DEFA4/ELANE/DEFA1	7
GO:0031640	killing of cells of other organism	8/453	32/14279	3.0502e-06	0.00164863	PGLYRP1/CTSG/ARG1/CAMP/DEFA4/AZU1/ELANE/DEFA1	8
GO:0044364	disruption of cells of other organism	8/453	32/14279	3.0502e-06	0.00164863	PGLYRP1/CTSG/ARG1/CAMP/DEFA4/AZU1/ELANE/DEFA1	8
GO:0019731	antibacterial humoral response	7/453	26/14279	7.53878e-06	0.00349261	CTSG/SLPI/SPON2/CAMP/DEFA4/ELANE/DEFA1	7
GO:0051883	killing of cells in other organism involved in symbiotic interaction	5/453	11/14279	8.76725e-06	0.00355402	CTSG/ARG1/CAMP/AZU1/ELANE	5
GO:0044110	growth involved in symbiotic interaction	5/453	13/14279	2.32554e-05	0.00754172	MPO/PGLYRP1/CTSG/CAMP/ELANE	5
GO:0044116	growth of symbiont involved in interaction with host	5/453	13/14279	2.32554e-05	0.00754172	MPO/PGLYRP1/CTSG/CAMP/ELANE	5
GO:0009620	response to fungus	7/453	33/14279	4.09584e-05	0.0120753	MPO/CTSG/ARG1/SPON2/DEFA4/ELANE/DEFA1	7
GO:0042742	defense response to bacterium	14/453	135/14279	4.51535e-05	0.0122027	MPO/PGLYRP1/CTSG/SLPI/ANXA3/SPON2/CAMP/DEFA4/AZU1/ELANE/UNC13B/DEFA1/KLRC4-KLRK1/KLRK1	14
GO:0002347	response to tumor cell	5/453	17/14279	0.000101398	0.0252949	CEACAM1/CD226/KLRC4-KLRK1/KLRK1/TXNIP	5
GO:0001906	cell killing	12/453	113/14279	0.000125056	0.0289683	PGLYRP1/CEACAM1/CTSG/ARG1/CD226/CAMP/DEFA4/AZU1/ELANE/DEFA1/KLRC4-KLRK1/KLRK1	12
GO:0044146	negative regulation of growth of symbiont involved in interaction with host	4/453	11/14279	0.000210357	0.0454791	MPO/CTSG/CAMP/ELANE	4
GO:0043312	neutrophil degranulation	28/453	459/14279	0.000230343	0.0466876	MPO/PGLYRP1/KCNAB2/CEACAM1/CEACAM6/CTSG/OLFM4/VAT1/ARG1/ARHGAP9/TNFAIP6/SLPI/CHI3L1/CHIT1/DSC1/ANXA3/SLC2A5/LCN2/CAMP/DEFA4/ANPEP/AZU1/ABCA13/AP2A2/BCR/PRTN3/ELANE/DEFA1	28
GO:0002283	neutrophil activation involved in immune response	28/453	462/14279	0.000256336	0.0475952	MPO/PGLYRP1/KCNAB2/CEACAM1/CEACAM6/CTSG/OLFM4/VAT1/ARG1/ARHGAP9/TNFAIP6/SLPI/CHI3L1/CHIT1/DSC1/ANXA3/SLC2A5/LCN2/CAMP/DEFA4/ANPEP/AZU1/ABCA13/AP2A2/BCR/PRTN3/ELANE/DEFA1	28
GO:0002834	regulation of response to tumor cell	4/453	12/14279	0.000308202	0.0475952	CEACAM1/CD226/KLRC4-KLRK1/KLRK1	4
GO:0002837	regulation of immune response to tumor cell	4/453	12/14279	0.000308202	0.0475952	CEACAM1/CD226/KLRC4-KLRK1/KLRK1	4
GO:0044117	growth of symbiont in host	4/453	12/14279	0.000308202	0.0475952	MPO/PGLYRP1/CTSG/ELANE	4
GO:0044144	modulation of growth of symbiont involved in interaction with host	4/453	12/14279	0.000308202	0.0475952	MPO/CTSG/CAMP/ELANE	4
GO:0002446	neutrophil mediated immunity	28/453	470/14279	0.000338838	0.0477762	MPO/PGLYRP1/KCNAB2/CEACAM1/CEACAM6/CTSG/OLFM4/VAT1/ARG1/ARHGAP9/TNFAIP6/SLPI/CHI3L1/CHIT1/DSC1/ANXA3/SLC2A5/LCN2/CAMP/DEFA4/ANPEP/AZU1/ABCA13/AP2A2/BCR/PRTN3/ELANE/DEFA1	28
GO:0042119	neutrophil activation	28/453	470/14279	0.000338838	0.0477762	MPO/PGLYRP1/KCNAB2/CEACAM1/CEACAM6/CTSG/OLFM4/VAT1/ARG1/ARHGAP9/TNFAIP6/SLPI/CHI3L1/CHIT1/DSC1/ANXA3/SLC2A5/LCN2/CAMP/DEFA4/ANPEP/AZU1/ABCA13/AP2A2/BCR/PRTN3/ELANE/DEFA1	28

### Sheet: Additional Table S5
Additional Table S5. Enriched GO biological process terms of transcripts (n=453) significantly correlated with the ratio Bacteroidales/Clostridiales and viral reservoir (CA HIV-1 RNA and HIV-1 DNA)
preVax CA HIV-1 RNA
ID	Description	GeneRatio	BgRatio	pvalue	p.adjust	geneID	Count
GO:0051852	disruption by host of symbiont cells	5/55	12/14279	2.69564e-10	3.19163e-07	ARG1/AZU1/CAMP/CTSG/DEFA1	5
GO:0051818	disruption of cells of other organism involved in symbiotic interaction	5/55	15/14279	1.01442e-09	6.00536e-07	ARG1/AZU1/CAMP/CTSG/DEFA1	5
GO:0043312	neutrophil degranulation	13/55	471/14279	3.12005e-09	8.49643e-07	ANPEP/ANXA3/AP2A2/ARG1/AZU1/BCR/CAMP/CEACAM6/CHIT1/CTSG/DEFA1/PRTN3/VAT1	13
GO:0002283	neutrophil activation involved in immune response	13/55	474/14279	3.36842e-09	8.49643e-07	ANPEP/ANXA3/AP2A2/ARG1/AZU1/BCR/CAMP/CEACAM6/CHIT1/CTSG/DEFA1/PRTN3/VAT1	13
GO:0042119	neutrophil activation	13/55	483/14279	4.2251e-09	8.49643e-07	ANPEP/ANXA3/AP2A2/ARG1/AZU1/BCR/CAMP/CEACAM6/CHIT1/CTSG/DEFA1/PRTN3/VAT1	13
GO:0002446	neutrophil mediated immunity	13/55	484/14279	4.33158e-09	8.49643e-07	ANPEP/ANXA3/AP2A2/ARG1/AZU1/BCR/CAMP/CEACAM6/CHIT1/CTSG/DEFA1/PRTN3/VAT1	13
GO:0036230	granulocyte activation	13/55	490/14279	5.02323e-09	8.49643e-07	ANPEP/ANXA3/AP2A2/ARG1/AZU1/BCR/CAMP/CEACAM6/CHIT1/CTSG/DEFA1/PRTN3/VAT1	13
GO:0051873	killing by host of symbiont cells	4/55	10/14279	2.32535e-08	3.44151e-06	ARG1/AZU1/CAMP/CTSG	4
GO:0051883	killing of cells in other organism involved in symbiotic interaction	4/55	13/14279	7.85884e-08	1.03387e-05	ARG1/AZU1/CAMP/CTSG	4
GO:0031640	killing of cells of other organism	5/55	35/14279	1.04286e-07	1.1225e-05	ARG1/AZU1/CAMP/CTSG/DEFA1	5
GO:0044364	disruption of cells of other organism	5/55	35/14279	1.04286e-07	1.1225e-05	ARG1/AZU1/CAMP/CTSG/DEFA1	5
GO:0019730	antimicrobial humoral response	6/55	70/14279	1.16398e-07	1.14846e-05	AZU1/CAMP/CTSG/DEFA1/PRTN3/SPON2	6
GO:0042742	defense response to bacterium	7/55	158/14279	8.94461e-07	8.14647e-05	ANXA3/AZU1/CAMP/CTSG/DEFA1/SPON2/UNC13B	7
GO:0050832	defense response to fungus	4/55	24/14279	1.13667e-06	9.613e-05	ARG1/CTSG/DEFA1/SPON2	4
GO:0019731	antibacterial humoral response	4/55	29/14279	2.50953e-06	0.000198085	CAMP/CTSG/DEFA1/SPON2	4
GO:0009617	response to bacterium	10/55	477/14279	3.29164e-06	0.000243581	ANXA3/ARG1/AZU1/BCR/CAMP/CHIT1/CTSG/DEFA1/SPON2/UNC13B	10
GO:0051851	modification by host of symbiont morphology or physiology	5/55	71/14279	3.82093e-06	0.000266116	ARG1/AZU1/CAMP/CTSG/DEFA1	5
GO:0009620	response to fungus	4/55	34/14279	4.84003e-06	0.00031248	ARG1/CTSG/DEFA1/SPON2	4
GO:0051702	interaction with symbiont	5/55	75/14279	5.01446e-06	0.00031248	ARG1/AZU1/CAMP/CTSG/DEFA1	5
GO:0006959	humoral immune response	6/55	167/14279	1.91137e-05	0.00113153	AZU1/CAMP/CTSG/DEFA1/PRTN3/SPON2	6
GO:0098542	defense response to other organism	8/55	360/14279	2.36083e-05	0.00133106	ANXA3/ARG1/AZU1/CAMP/CTSG/DEFA1/SPON2/UNC13B	8
GO:0050829	defense response to Gram-negative bacterium	4/55	51/14279	2.50107e-05	0.00133941	AZU1/CAMP/CTSG/DEFA1	4
GO:0051817	modification of morphology or physiology of other organism involved in symbiotic interaction	5/55	105/14279	2.60189e-05	0.00133941	ARG1/AZU1/CAMP/CTSG/DEFA1	5
GO:0001906	cell killing	5/55	126/14279	6.24293e-05	0.00307011	ARG1/AZU1/CAMP/CTSG/DEFA1	5
GO:0035821	modification of morphology or physiology of other organism	5/55	127/14279	6.4825e-05	0.00307011	ARG1/AZU1/CAMP/CTSG/DEFA1	5
preVax HIV-1 DNA
ID	Description	GeneRatio	BgRatio	pvalue	p.adjust	geneID	Count
GO:0051852	disruption by host of symbiont cells	6/64	12/14279	1.99447e-12	2.11015e-09	ARG1/AZU1/CAMP/CTSG/DEFA1/ELANE	6
GO:0051818	disruption of cells of other organism involved in symbiotic interaction	6/64	15/14279	1.07102e-11	5.66572e-09	ARG1/AZU1/CAMP/CTSG/DEFA1/ELANE	6
GO:0043312	neutrophil degranulation	15/64	471/14279	1.26667e-10	2.8003e-08	ABCA13/ANPEP/ARG1/AZU1/CAMP/CEACAM6/CHIT1/CHI3L1/CTSG/DEFA1/DSC1/ELANE/KCNAB2/SLPI/TNFAIP6	15
GO:0002283	neutrophil activation involved in immune response	15/64	474/14279	1.38427e-10	2.8003e-08	ABCA13/ANPEP/ARG1/AZU1/CAMP/CEACAM6/CHIT1/CHI3L1/CTSG/DEFA1/DSC1/ELANE/KCNAB2/SLPI/TNFAIP6	15
GO:0051873	killing by host of symbiont cells	5/64	10/14279	1.58931e-10	2.8003e-08	ARG1/AZU1/CAMP/CTSG/ELANE	5
GO:0042119	neutrophil activation	15/64	483/14279	1.80007e-10	2.8003e-08	ABCA13/ANPEP/ARG1/AZU1/CAMP/CEACAM6/CHIT1/CHI3L1/CTSG/DEFA1/DSC1/ELANE/KCNAB2/SLPI/TNFAIP6	15
GO:0002446	neutrophil mediated immunity	15/64	484/14279	1.85275e-10	2.8003e-08	ABCA13/ANPEP/ARG1/AZU1/CAMP/CEACAM6/CHIT1/CHI3L1/CTSG/DEFA1/DSC1/ELANE/KCNAB2/SLPI/TNFAIP6	15
GO:0036230	granulocyte activation	15/64	490/14279	2.19983e-10	2.90928e-08	ABCA13/ANPEP/ARG1/AZU1/CAMP/CEACAM6/CHIT1/CHI3L1/CTSG/DEFA1/DSC1/ELANE/KCNAB2/SLPI/TNFAIP6	15
GO:0051883	killing of cells in other organism involved in symbiotic interaction	5/64	13/14279	8.04738e-10	9.46014e-08	ARG1/AZU1/CAMP/CTSG/ELANE	5
GO:0031640	killing of cells of other organism	6/64	35/14279	3.27856e-09	3.15338e-07	ARG1/AZU1/CAMP/CTSG/DEFA1/ELANE	6
GO:0044364	disruption of cells of other organism	6/64	35/14279	3.27856e-09	3.15338e-07	ARG1/AZU1/CAMP/CTSG/DEFA1/ELANE	6
GO:0019731	antibacterial humoral response	5/64	29/14279	7.09297e-08	6.25364e-06	CAMP/CTSG/DEFA1/ELANE/SLPI	5
GO:0019730	antimicrobial humoral response	6/64	70/14279	2.39386e-07	1.94823e-05	AZU1/CAMP/CTSG/DEFA1/ELANE/SLPI	6
GO:0051851	modification by host of symbiont morphology or physiology	6/64	71/14279	2.60729e-07	1.97037e-05	ARG1/AZU1/CAMP/CTSG/DEFA1/ELANE	6
GO:0051702	interaction with symbiont	6/64	75/14279	3.62365e-07	2.55588e-05	ARG1/AZU1/CAMP/CTSG/DEFA1/ELANE	6
GO:0035821	modification of morphology or physiology of other organism	7/64	127/14279	4.66666e-07	3.08583e-05	ARG1/AZU1/CAMP/CTSG/DEFA1/ELANE/SLPI	7
GO:0050829	defense response to Gram-negative bacterium	5/64	51/14279	1.31741e-06	8.19894e-05	AZU1/CAMP/CTSG/DEFA1/ELANE	5
GO:0050832	defense response to fungus	4/64	24/14279	1.83504e-06	0.000107859	ARG1/CTSG/DEFA1/ELANE	4
GO:0042742	defense response to bacterium	7/64	158/14279	2.03514e-06	0.000113325	AZU1/CAMP/CTSG/DEFA1/ELANE/SLPI/UNC13B	7
GO:0051817	modification of morphology or physiology of other organism involved in symbiotic interaction	6/64	105/14279	2.65592e-06	0.000140498	ARG1/AZU1/CAMP/CTSG/DEFA1/ELANE	6
GO:0001906	cell killing	6/64	126/14279	7.65002e-06	0.00037451	ARG1/AZU1/CAMP/CTSG/DEFA1/ELANE	6
GO:0009620	response to fungus	4/64	34/14279	7.78754e-06	0.00037451	ARG1/CTSG/DEFA1/ELANE	4
GO:0044146	negative regulation of growth of symbiont involved in interaction with host	3/64	12/14279	1.09802e-05	0.000505091	CAMP/CTSG/ELANE	3
GO:0044144	modulation of growth of symbiont involved in interaction with host	3/64	13/14279	1.42361e-05	0.000627576	CAMP/CTSG/ELANE	3
GO:0044110	growth involved in symbiotic interaction	3/64	15/14279	2.25273e-05	0.000916689	CAMP/CTSG/ELANE	3

### Sheet: Additional Table S6
Additional Table S6. Summary of shotgun metagenomics sequencing yield from longitudinally-collected fecal samples. Statistics of reads mapped to integrated gene catalog (IGC) are also shown
	All subjects	controllers	non-controllers	P valuea
	(n=74)	(n=23)	(n=51)
Raw PE reads (M)	11.8 (10.8-13.2)	13.0 (11.7-13.6)	11.4 (10.4-12.6)	0.015
Filtered PE reads (M)	11.8 (10.7-13.1)	12.9 (11.6-13.5)	11.3 (10.4-12.6)	0.01
Length reads, (bp) mean	124	124	124	0.86
Quality reads, mean	36	36	36	0.89
Mapped sequences to IGC (%)	86.2 (85.1-86.8)	86.8 (86.2-87.3)	85.8 (84.4-86.6)	2.1e-4
Median, 25% and 75% interquartile range are shown, unless otherwise described
PE, paired ends; (M), million reads; (bp), base pairs; (10 M)
a Wilcoxon-test p-value
